# Design of a multi-epitope camel mastitis vaccine candidate using a reverse vaccinology approach

**DOI:** 10.1101/2024.05.26.595936

**Authors:** Edwin Murungi, Nathan Langat, Ednah Masila, Ruth Onywera, Irene Ogali, Nimmo Gicheru, Hezron Wesonga, Monicah Maichomo

## Abstract

Camel mastitis caused by a diverse array of pathogenic bacteria including *Staphylococcus aureus* and *Streptococcus agalactiae* is responsible for enormous socioeconomic losses in the arid and semi-arid regions of Africa where camels are an invaluable source livelihood and nutrition. Although *S. aureus* and *S. agalactiae* are environmental contaminants, the latter is an infectious zoonotic agent. The development of a safe, efficacious vaccine for camel mastitis is a compelling priority particularly against backdrop of climate change and antimicrobial resistance. We have sequenced and assembled the genomes of local strains of *S. aureus, S. agalactiae, L. lactis, E. faecium* and *E. gallinarum* isolated from milk samples of pastoralists’ camel herds in Kenya, analysed the subtracted proteomes for antigenic proteins using VaxiJen and ascertained the allergenicity, subcellular localisation and the number of transmembrane helices of the putative candidates using AllerTOP, PSORTb and DeepTMHMM. Furthermore, B-cell and T-cell epitopes uncovered in the antigenic protein sequences using Bepi-Pred-2.0, NetCTL 1.2 and NetMHCII 2.3 were used to design a potential vaccine candidate that exhibited adequate immunogenicity, stability and flexibility without toxicity and allergenicity. Collectively, we have delineated a potential multi-epitope vaccine for camel mastitis.
