## Supplementary Table 1 for "Design of a multi-epitope camel mastitis vaccine candidate using a reverse vaccinology approach"

### Sheet: Sheet1
Bacterial_Source	GenBank_Accession	Protein_Name	VaxiJen_Score
Staphylococcus aureus	MDF3297029.1	hypothetical protein P3G69_13510, partial	1.858
Staphylococcus aureus	MDF3296843.1	LPXTG cell wall anchor domain-containing protein, partial	1.5523
Staphylococcus aureus	MDF3297031.1	hypothetical protein P3G69_13530, partial	1.5055
Streptococcus agalactiae	MCP9189841.1	hypothetical protein NME41_00160	1.504
Staphylococcus aureus	MDF3296834.1	hypothetical protein P3G69_12385	1.4426
Staphylococcus aureus	MDF3296226.1	hypothetical protein P3G69_09200	1.4155
Staphylococcus aureus	MDF3345085.1	cell surface protein, partial	1.4003
Staphylococcus aureus	MDF3296234.1	hypothetical protein P3G69_09240	1.3336
Staphylococcus aureus	MDF3296249.1	hypothetical protein P3G69_09315	1.2907
Staphylococcus aureus	MDF3296104.1	hypothetical protein P3G69_08575	1.232
Staphylococcus aureus	MDF3295251.1	glycopeptide resistance-associated protein GraF	1.2194
Staphylococcus aureus	MDF3296909.1	DUF4887 domain-containing protein	1.1962
Staphylococcus aureus	MDF3296980.1	hypothetical protein P3G69_13165	1.1864
Staphylococcus aureus	MDF3295629.1	hypothetical protein P3G69_06120	1.162
Staphylococcus aureus	MDF3295333.1	hypothetical protein P3G69_04580	1.1598
Staphylococcus aureus	MDF3295455.1	hypothetical protein P3G69_05225	1.1557
Staphylococcus aureus	MDF3294667.1	elastin-binding protein EbpS	1.136
Staphylococcus aureus	MDF3295318.1	hypothetical protein P3G69_04505	1.1087
Streptococcus agalactiae	MCP9189875.1	sucrose-6-phosphate hydrolase	1.1086
Streptococcus agalactiae	MCP9190991.1	glycerate kinase	1.1004
Staphylococcus aureus	MDF3295100.1	hypothetical protein P3G69_03380	1.0987
Staphylococcus aureus	MDF3296925.1	MSCRAMM family adhesin clumping factor ClfA, partial	1.0899
Staphylococcus aureus	MDF3296239.1	MSCRAMM family adhesin clumping factor ClfB	1.0896
Streptococcus agalactiae	MCP9190551.1	hypothetical protein NME41_06850	1.085
Streptococcus agalactiae	MCP9189840.1	YSIRK-type signal peptide-containing protein	1.0828
Staphylococcus aureus	MDF3294897.1	hypothetical protein P3G69_02310	1.0777
Streptococcus agalactiae	MCP9190214.1	hypothetical protein NME41_03575	1.059
Staphylococcus aureus	MDF3295667.1	hypothetical protein P3G69_06315	1.0554
Staphylococcus aureus	MDF3295281.1	DUF5325 family protein	1.0537
Staphylococcus aureus	MDF3296399.1	50S ribosomal protein L33	1.0455
Staphylococcus aureus	MDF3295646.1	50S ribosomal protein L15	1.0299
Staphylococcus aureus	MDF3296036.1	hypothetical protein P3G69_08235	1.0288
Staphylococcus aureus	MDF3294497.1	hypothetical protein P3G69_00220	1.028
Staphylococcus aureus	MDF3296208.1	hypothetical protein P3G69_09100	1.0205
Staphylococcus aureus	MDF3295422.1	hypothetical protein P3G69_05055	1.0199
Staphylococcus aureus	MDF3295466.1	hypothetical protein P3G69_05280	1.0194
Staphylococcus aureus	MDF3295300.1	50S ribosomal protein L32	1.0181
Streptococcus agalactiae	MCP9190210.1	50S ribosomal protein L27	1.015
Staphylococcus aureus	MDF3294593.1	50S ribosomal protein L33	1.0148
Streptococcus agalactiae	MCP9190938.1	hypothetical protein NME41_10555	1.0042
Streptococcus agalactiae	MCP9190954.1	hypothetical protein NME41_10665	1.0033
Streptococcus agalactiae	MCP9189842.1	LPXTG cell wall anchor domain-containing protein	0.9959
Streptococcus agalactiae	MCP9190131.1	CsbD family protein	0.9931
Staphylococcus aureus	MDF3295037.1	type I toxin-antitoxin system Fst family toxin	0.9862
Staphylococcus aureus	MDF3296828.1	organic hydroperoxide resistance protein	0.9761
Staphylococcus aureus	MDF3295367.1	excalibur calcium-binding domain-containing protein	0.9668
Staphylococcus aureus	MDF3296622.1	hypothetical protein P3G69_11225	0.966
Staphylococcus aureus	MDF3297017.1	YSIRK-type signal peptide-containing protein, partial	0.9627
Staphylococcus aureus	MDF3295892.1	hypothetical protein P3G69_07500	0.9621
Staphylococcus aureus	MDF3294819.1	twin-arginine translocase subunit TatC	0.962
Staphylococcus aureus	MDF3296021.1	hypothetical protein P3G69_08160	0.961
Staphylococcus aureus	MDF3296777.1	hypothetical protein P3G69_12090	0.9606
Staphylococcus aureus	MDF3294545.1	hypothetical protein P3G69_00470	0.956
Staphylococcus aureus	MDF3295365.1	hypothetical protein P3G69_04765	0.9555
Staphylococcus aureus	MDF3294794.1	PepSY domain-containing protein	0.9527
Staphylococcus aureus	MDF3296810.1	pathogenicity island protein	0.9513
Staphylococcus aureus	MDF3295342.1	hypothetical protein P3G69_04630	0.9502
Staphylococcus aureus	MDF3295213.1	hypothetical protein P3G69_03975	0.9466
Streptococcus agalactiae	MCP9190265.1	50S ribosomal protein L33	0.9462
Streptococcus agalactiae	MCP9190290.1	cell wall synthase accessory phosphoprotein MacP	0.9461
Staphylococcus aureus	MDF3294926.1	hypothetical protein P3G69_02470	0.9461
Staphylococcus aureus	MDF3295153.1	hypothetical protein P3G69_03655	0.946
Staphylococcus aureus	MDF3295131.1	hypothetical protein P3G69_03545	0.9448
Staphylococcus aureus	MDF3295676.1	membrane stabilizing protein MspA	0.9443
Streptococcus agalactiae	MCP9190286.1	DUF3397 domain-containing protein	0.9441
Staphylococcus aureus	MDF3295118.1	HlyD family secretion protein	0.9426
Staphylococcus aureus	MDF3295303.1	heme uptake protein IsdC	0.941
Staphylococcus aureus	MDF3296314.1	hypothetical protein P3G69_09645	0.9387
Staphylococcus aureus	MDF3343883.1	hypothetical protein P3G70_08555	0.9351
Streptococcus agalactiae	MCP9190734.1	50S ribosomal protein L32	0.9376
Staphylococcus aureus	MDF3294500.1	50S ribosomal protein L21	0.9318
Staphylococcus aureus	MDF3296135.1	DM13 domain-containing protein	0.9318
Staphylococcus aureus	MDF3294860.1	Ig-like domain-containing protein	0.9316
Staphylococcus aureus	MDF3296596.1	hypothetical protein P3G69_11095	0.9311
Staphylococcus aureus	MDF3297013.1	fibronectin-binding protein FnbB, partial	0.9284
Staphylococcus aureus	MDF3295366.1	DUF4352 domain-containing protein	0.9246
Streptococcus agalactiae	MCP9189846.1	hypothetical protein NME41_00185	0.9236
Staphylococcus aureus	MDF3295734.1	50S ribosomal protein L9	0.9149
Staphylococcus aureus	MDF3296030.1	DUF4097 family beta strand repeat-containing protein	0.9139
Staphylococcus aureus	MDF3296710.1	lytic transglycosylase SceD	0.9123
Staphylococcus aureus	MDF3294932.1	DUF5082 family protein	0.9109
Staphylococcus aureus	MDF3294781.1	hypothetical protein P3G69_01715	0.9071
Staphylococcus aureus	MDF3296339.1	hypothetical protein P3G69_09775	0.9067
Staphylococcus aureus	MDF3294606.1	hypothetical protein P3G69_00775	0.9042
Staphylococcus aureus	MDF3296229.1	hypothetical protein P3G69_09215	0.9027
Staphylococcus aureus	MDF3294981.1	hypothetical protein P3G69_02755	0.8997
Staphylococcus aureus	MDF3295128.1	DUF805 domain-containing protein	0.8991
Staphylococcus aureus	MDF3294495.1	hypothetical protein P3G69_00210	0.8985
Staphylococcus aureus	MDF3294523.1	SAS049 family protein	0.8982
Staphylococcus aureus	MDF3296979.1	VraH family protein	0.8981
Staphylococcus aureus	MDF3296195.1	hypothetical protein P3G69_09030	0.8955
Staphylococcus aureus	MDF3296539.1	SdrH family protein	0.8938
Staphylococcus aureus	MDF3294502.1	50S ribosomal protein L27	0.8886
Staphylococcus aureus	MDF3296315.1	hypothetical protein P3G69_09650	0.8876
Staphylococcus aureus	MDF3294509.1	preprotein translocase subunit YajC	0.8864
Staphylococcus aureus	MDF3295340.1	hypothetical protein P3G69_04620	0.8829
Staphylococcus aureus	MDF3296306.1	hypothetical protein P3G69_09600	0.879
Staphylococcus aureus	MDF3294841.1	hypothetical protein P3G69_02025	0.8767
Staphylococcus aureus	MDF3296070.1	hypothetical protein P3G69_08405	0.8743
Staphylococcus aureus	MDF3295602.1	Asp23/Gls24 family envelope stress response protein	0.8737
Staphylococcus aureus	MDF3295602.1	Asp23/Gls24 family envelope stress response protein	0.8737
Streptococcus agalactiae	MCP9189980.1	tetracycline resistance determinant leader peptide	0.8735
Streptococcus agalactiae	MCP9191010.1	helix-turn-helix domain-containing protein	0.869
Staphylococcus aureus	MDF3295359.1	type I toxin-antitoxin system Fst family toxin PepA1	0.869
Staphylococcus aureus	MDF3295053.1	putative metal homeostasis protein	0.867
Staphylococcus aureus	MDF3294791.1	hypothetical protein P3G69_01765	0.8657
Streptococcus agalactiae	MCP9190733.1	50S ribosomal protein L33	0.8655
Staphylococcus aureus	MDF3296860.1	K(+)-transporting ATPase subunit F	0.8626
Staphylococcus aureus	MDF3296975.1	hypothetical protein P3G69_13140	0.8614
Staphylococcus aureus	MDF3296345.1	phosphate ABC transporter substrate-binding protein PstS	0.8596
Streptococcus agalactiae	MCP9190237.1	DUF2304 domain-containing protein	0.8595
Staphylococcus aureus	MDF3294945.1	glycine-glycine endopeptidase LytM	0.8587
Staphylococcus aureus	MDF3296936.1	lytic transglycosylase IsaA	0.8537
Staphylococcus aureus	MDF3296445.1	50S ribosomal protein L33	0.8535
Staphylococcus aureus	MDF3295336.1	hypothetical protein P3G69_04595	0.8528
Staphylococcus aureus	MDF3295728.1	two-component system regulatory protein YycI	0.8515
Staphylococcus aureus	MDF3295679.1	hypothetical protein P3G69_06375	0.851
Staphylococcus aureus	MDF3296472.1	SdrD B-like domain-containing protein, partial	0.8508
Staphylococcus aureus	MDF3295277.1	DUF4064 domain-containing protein	0.8481
Staphylococcus aureus	MDF3296041.1	hypothetical protein P3G69_08260	0.8409
Streptococcus agalactiae	MCP9190872.1	hypothetical protein NME41_10010	0.8404
Staphylococcus aureus	MDF3296917.1	preprotein translocase subunit SecG	0.8386
Staphylococcus aureus	MDF3295201.1	lactococcin 972 family bacteriocin	0.8384
Staphylococcus aureus	MDF3294996.1	hypothetical protein P3G69_02830	0.8344
Staphylococcus aureus	MDF3295235.1	DUF5011 domain-containing protein	0.8331
Staphylococcus aureus	MDF3295034.1	hypothetical protein P3G69_03040	0.8308
Staphylococcus aureus	MDF3295224.1	hypothetical protein P3G69_04030	0.829
Streptococcus agalactiae	MCP9190953.1	hypothetical protein NME41_10655	0.8278
Staphylococcus aureus	MDF3294755.1	tandem-type lipoprotein Lpl1	0.827
Staphylococcus aureus	MDF3295259.1	cytochrome d ubiquinol oxidase subunit II	0.8261
Staphylococcus aureus	MDF3296504.1	CdaR family protein	0.8256
Staphylococcus aureus	MDF3296994.1	SdrD B-like domain-containing protein, partial	0.8253
Staphylococcus aureus	MDF3296109.1	hypothetical protein P3G69_08600	0.8237
Streptococcus agalactiae	MCP9190898.1	YpmS family protein	0.8236
Staphylococcus aureus	MDF3295425.1	hypothetical protein P3G69_05070	0.8226
Staphylococcus aureus	MDF3294858.1	hypothetical protein P3G69_02110	0.8204
Staphylococcus aureus	MDF3295654.1	50S ribosomal protein L24	0.8204
Staphylococcus aureus	MDF3296568.1	hypothetical protein P3G69_10950	0.82
Staphylococcus aureus	MDF3296570.1	fibronectin-binding protein FnbA	0.8178
Streptococcus agalactiae	MCP9189988.1	YdcP family protein	0.816
Streptococcus agalactiae	MCP9190542.1	DUF1294 domain-containing protein	0.8158
Staphylococcus aureus	MDF3295231.1	cytochrome aa3 quinol oxidase subunit III	0.8158
Staphylococcus aureus	MDF3294767.1	superantigen-like protein SSL3	0.815
Streptococcus agalactiae	MCP9190874.1	PDZ domain-containing protein	0.8131
Staphylococcus aureus	MDF3295248.1	energy-coupling factor transporter transmembrane protein EcfT	0.813
Streptococcus agalactiae	MCP9190519.1	DNA-directed RNA polymerase subunit omega	0.812
Staphylococcus aureus	MDF3296601.1	FeoB-associated Cys-rich membrane protein	0.8117
Streptococcus agalactiae	MCP9190138.1	DUF3862 domain-containing protein	0.8087
Streptococcus agalactiae	MCP9190655.1	hypothetical protein NME41_07805	0.807
Staphylococcus aureus	MDF3296356.1	sarA expression modulator MsaC	0.8051
Staphylococcus aureus	MDF3296396.1	hypothetical protein P3G69_10065	0.8014
Staphylococcus aureus	MDF3296856.1	hypothetical protein P3G69_12505	0.8014
Staphylococcus aureus	MDF3295538.1	50S ribosomal protein L19	0.8008
Staphylococcus aureus	MDF3295192.1	trypsin-like peptidase domain-containing protein	0.8006
Staphylococcus aureus	MDF3294571.1	flotillin-like protein FloA	0.7999
Staphylococcus aureus	MDF3295435.1	trypsin-like peptidase domain-containing protein	0.7993
Staphylococcus aureus	MDF3296617.1	hypothetical protein P3G69_11200	0.7993
Staphylococcus aureus	MDF3296456.1	30S ribosomal protein S12	0.7989
Staphylococcus aureus	MDF3294499.1	rod shape-determining protein MreD	0.7987
Staphylococcus aureus	MDF3294724.1	YibE/F family protein	0.7977
Staphylococcus aureus	MDF3296902.1	DUF3899 domain-containing protein	0.7974
Staphylococcus aureus	MDF3294930.1	DUF5079 family protein	0.7969
Streptococcus agalactiae	MCP9190439.1	PTS sugar transporter subunit IIB	0.7962
Staphylococcus aureus	MDF3295230.1	cytochrome aa3 quinol oxidase subunit IV	0.7949
Staphylococcus aureus	MDF3294602.1	competence type IV pilus major pilin ComGC	0.7944
Streptococcus agalactiae	MCP9190817.1	heavy-metal-associated domain-containing protein	0.7943
Streptococcus agalactiae	MCP9190986.1	thrombospondin type 3 repeat-containing protein	0.7937
Staphylococcus aureus	MDF3296790.1	FtsQ-type POTRA domain-containing protein	0.7921
Streptococcus agalactiae	MCP9190878.1	prepilin peptidase	0.7919
Staphylococcus aureus	MDF3296667.1	GIY-YIG nuclease family protein	0.7906
Staphylococcus aureus	MDF3296681.1	50S ribosomal protein L25/general stress protein Ctc	0.7887
Streptococcus agalactiae	MCP9190645.1	trigger factor	0.7881
Staphylococcus aureus	MDF3294758.1	FKLRK protein	0.7862
Staphylococcus aureus	MDF3295351.1	WXG100 family type VII secretion target	0.7842
Staphylococcus aureus	MDF3297008.1	DUF5083 family protein	0.7837
Staphylococcus aureus	MDF3294880.1	DUF1381 domain-containing protein	0.7827
Staphylococcus aureus	MDF3294713.1	YbaB/EbfC family nucleoid-associated protein	0.7823
Staphylococcus aureus	MDF3295008.1	CPBP family intramembrane metalloprotease	0.7822
Staphylococcus aureus	MDF3296313.1	CsbD family protein	0.7815
Staphylococcus aureus	MDF3294769.1	superantigen-like protein SSL1	0.7811
Staphylococcus aureus	MDF3296984.1	DUF536 domain-containing protein	0.7809
Staphylococcus aureus	MDF3294756.1	tandem-type lipoprotein	0.7799
Staphylococcus aureus	MDF3296934.1	CHAP domain-containing protein	0.7781
Staphylococcus aureus	MDF3296883.1	hypothetical protein P3G69_12645	0.7776
Streptococcus agalactiae	MCP9190512.1	ribosome-associated translation inhibitor RaiA	0.777
Staphylococcus aureus	MDF3294738.1	hypothetical protein P3G69_01470	0.7769
Staphylococcus aureus	MDF3295522.1	hypothetical protein P3G69_05560	0.7749
Staphylococcus aureus	MDF3294859.1	hypothetical protein P3G69_02115	0.7747
Staphylococcus aureus	MDF3296136.1	hypothetical protein P3G69_08735	0.7741
Streptococcus agalactiae	MCP9190659.1	30S ribosomal protein S13	0.7735
Staphylococcus aureus	MDF3297028.1	hypothetical protein P3G69_13505, partial	0.7733
Staphylococcus aureus	MDF3294501.1	ribosomal-processing cysteine protease Prp	0.7719
Staphylococcus aureus	MDF3296764.1	SAS053 family protein	0.7715
Staphylococcus aureus	MDF3295641.1	30S ribosomal protein S13	0.7712
Staphylococcus aureus	MDF3295951.1	hypothetical protein P3G69_07795	0.7712
Staphylococcus aureus	MDF3295749.1	50S ribosomal protein L34	0.7708
Staphylococcus aureus	MDF3295632.1	30S ribosomal protein S9	0.7684
Staphylococcus aureus	MDF3296752.1	peptidylprolyl isomerase	0.7675
Staphylococcus aureus	MDF3296857.1	K(+)-transporting ATPase subunit C	0.7673
Streptococcus agalactiae	MCP9189959.1	phosphocarrier protein HPr	0.7667
Streptococcus agalactiae	MCP9190918.1	helix-turn-helix transcriptional regulator	0.7664
Staphylococcus aureus	MDF3296018.1	extracellular adherence protein Eap/Map	0.7657
Staphylococcus aureus	MDF3295419.1	DNA translocase FtsK	0.7654
Staphylococcus aureus	MDF3296844.1	SprT family protein	0.7647
Streptococcus agalactiae	MCP9190802.1	type III restriction endonuclease	0.7641
Staphylococcus aureus	MDF3294716.1	hypothetical protein P3G69_01350	0.764
Streptococcus agalactiae	MCP9190312.1	ABC transporter substrate-binding protein	0.7625
Staphylococcus aureus	MDF3295554.1	Asp23/Gls24 family envelope stress response protein	0.7621
Staphylococcus aureus	MDF3296120.1	DUF1361 domain-containing protein	0.7617
Staphylococcus aureus	MDF3294889.1	DUF3113 family protein	0.7612
Staphylococcus aureus	MDF3295883.1	DUF1934 domain-containing protein	0.7612
Streptococcus agalactiae	MCP9190674.1	50S ribosomal protein L2	0.7602
Staphylococcus aureus	MDF3295738.1	AzlD domain-containing protein	0.7598
Staphylococcus aureus	MDF3295095.1	hypothetical protein P3G69_03355	0.7597
Staphylococcus aureus	MDF3296798.1	DivIVA domain-containing protein	0.7596
Streptococcus agalactiae	MCP9190653.1	hypothetical protein NME41_07795	0.7594
Staphylococcus aureus	MDF3294753.1	tandem-type lipoprotein	0.7589
Staphylococcus aureus	MDF3295010.1	YehR family lipoprotein	0.7588
Staphylococcus aureus	MDF3294668.1	hypothetical protein P3G69_01095	0.7582
Streptococcus agalactiae	MCP9190044.1	VOC family protein	0.7579
Staphylococcus aureus	MDF3296641.1	MFS transporter	0.7579
Streptococcus agalactiae	MCP9190180.1	HXXEE domain-containing protein	0.7565
Staphylococcus aureus	MDF3297011.1	DUF5084 family protein	0.7562
Staphylococcus aureus	MDF3295895.1	DUF1450 domain-containing protein	0.7562
Staphylococcus aureus	MDF3295314.1	CvpA family protein	0.7553
Staphylococcus aureus	MDF3295772.1	collagen adhesin Cna	0.7552
Staphylococcus aureus	MDF3295718.1	DUF4870 domain-containing protein	0.7544
Streptococcus agalactiae	MCP9189976.1	helix-turn-helix domain-containing protein	0.7542
Staphylococcus aureus	MDF3296011.1	hypothetical protein P3G69_08105	0.7541
Staphylococcus aureus	MDF3294479.1	trigger factor	0.7537
Staphylococcus aureus	MDF3296854.1	PH domain-containing protein	0.7524
Staphylococcus aureus	MDF3296786.1	cell division protein FtsL	0.7521
Staphylococcus aureus	MDF3296657.1	DUF1648 domain-containing protein	0.7511
Streptococcus agalactiae	MCP9190130.1	Asp23/Gls24 family envelope stress response protein	0.7501
Staphylococcus aureus	MDF3294493.1	prepilin peptidase	0.7496
Staphylococcus aureus	MDF3295659.1	30S ribosomal protein S3	0.7494
Staphylococcus aureus	MDF3296293.1	teichoic acid D-Ala incorporation-associated protein DltX	0.7494
Staphylococcus aureus	MDF3296028.1	hypothetical protein P3G69_08195	0.7483
Staphylococcus aureus	MDF3296732.1	peptide chain release factor 1	0.7483
Staphylococcus aureus	MDF3294616.1	elongation factor P	0.7482
Staphylococcus aureus	MDF3294565.1	molecular chaperone DnaJ	0.7452
Streptococcus agalactiae	MCP9190654.1	hypothetical protein NME41_07800	0.7438
Staphylococcus aureus	MDF3296590.1	GNAT family N-acetyltransferase	0.7436
Streptococcus agalactiae	MCP9190961.1	hypothetical protein NME41_10700	0.7431
Streptococcus agalactiae	MCP9190800.1	transcriptional regulator	0.7414
Staphylococcus aureus	MDF3296320.1	4-oxalocrotonate tautomerase	0.7404
Staphylococcus aureus	MDF3294759.1	superantigen-like protein SSL11	0.74
Streptococcus agalactiae	MCP9190174.1	VOC family protein	0.7391
Staphylococcus aureus	MDF3296804.1	hypothetical protein P3G69_12230	0.739
Staphylococcus aureus	MDF3296284.1	iron-sulfur cluster assembly accessory protein	0.7383
Staphylococcus aureus	MDF3294754.1	tandem-type lipoprotein	0.7382
Staphylococcus aureus	MDF3296386.1	LapA family protein	0.738
Streptococcus agalactiae	MCP9190144.1	glycerol-3-phosphate 1-O-acyltransferase PlsY	0.7372
Staphylococcus aureus	MDF3294614.1	hypothetical protein P3G69_00815	0.7368
Staphylococcus aureus	MDF3296547.1	pathogenicity island protein	0.7356
Staphylococcus aureus	MDF3295662.1	50S ribosomal protein L2	0.7349
Staphylococcus aureus	MDF3294752.1	tandem-type lipoprotein	0.7343
Staphylococcus aureus	MDF3295690.1	cyclic pyranopterin monophosphate synthase MoaC	0.7337
Staphylococcus aureus	MDF3296688.1	S1 domain-containing RNA-binding protein	0.733
Staphylococcus aureus	MDF3296792.1	cell division protein FtsZ	0.7319
Staphylococcus aureus	MDF3295161.1	LCP family protein	0.7318
Staphylococcus aureus	MDF3296885.1	tandem-type lipoprotein	0.7318
Staphylococcus aureus	MDF3294789.1	hypothetical protein P3G69_01755	0.73
Staphylococcus aureus	MDF3294861.1	phage tail protein	0.7289
Staphylococcus aureus	MDF3295276.1	DUF4064 domain-containing protein	0.7287
Staphylococcus aureus	MDF3296294.1	hypothetical protein P3G69_09540	0.7279
Streptococcus agalactiae	MCP9190752.1	hypothetical protein NME41_08960	0.7269
Staphylococcus aureus	MDF3296405.1	SosA family DNA damage-induced cell division inhibitor	0.7266
Staphylococcus aureus	MDF3296567.1	SaeRS system activator ScrA	0.7259
Streptococcus agalactiae	MCP9189915.1	SPJ_0845 family protein	0.7253
Streptococcus agalactiae	MCP9190744.1	hypothetical protein NME41_08900	0.7244
Staphylococcus aureus	MDF3294751.1	tandem-type lipoprotein	0.7241
Staphylococcus aureus	MDF3294514.1	D-aminoacyl-tRNA deacylase	0.7236
Staphylococcus aureus	MDF3295475.1	RNA chaperone Hfq	0.7233
Streptococcus agalactiae	MCP9190368.1	CHAP domain-containing protein	0.723
Streptococcus agalactiae	MCP9190633.1	Asp23/Gls24 family envelope stress response protein	0.7202
Staphylococcus aureus	MDF3295302.1	LPXTG-anchored heme-scavenging protein IsdA	0.72
Staphylococcus aureus	MDF3295164.1	hypothetical protein P3G69_03710	0.7183
Staphylococcus aureus	MDF3295666.1	30S ribosomal protein S10	0.7173
Staphylococcus aureus	MDF3296875.1	hypothetical protein P3G69_12600	0.7165
Staphylococcus aureus	MDF3296273.1	Na+/H+ antiporter Mnh1 subunit B	0.7155
Staphylococcus aureus	MDF3294763.1	superantigen-like protein SSL10	0.7153
Staphylococcus aureus	MDF3295650.1	50S ribosomal protein L6	0.714
Staphylococcus aureus	MDF3294515.1	N-acetylmuramoyl-L-alanine amidase	0.7139
Streptococcus agalactiae	MCP9190428.1	50S ribosomal protein L34	0.7131
Streptococcus agalactiae	MCP9190612.1	competence protein ComGG	0.713
Staphylococcus aureus	MDF3295766.1	HdeD family acid-resistance protein	0.7117
Staphylococcus aureus	MDF3295136.1	CPBP family intramembrane metalloprotease SdpC	0.7116
Staphylococcus aureus	MDF3296447.1	transcription termination/antitermination protein NusG	0.7114
Streptococcus agalactiae	MCP9190723.1	transglycosylase SLT domain-containing protein	0.7108
Staphylococcus aureus	MDF3295761.1	SAR2788 family putative toxin	0.7108
Streptococcus agalactiae	MCP9190794.1	substrate-binding domain-containing protein	0.7101
Streptococcus agalactiae	MCP9189950.1	peptidylprolyl isomerase PrsA	0.7092
Staphylococcus aureus	MDF3295055.1	transporter substrate-binding domain-containing protein	0.7088
Staphylococcus aureus	MDF3296751.1	DUF3267 domain-containing protein	0.7066
Streptococcus agalactiae	MCP9190885.1	cell division protein SepF	0.706
Staphylococcus aureus	MDF3296078.1	YihY/virulence factor BrkB family protein	0.7055
Staphylococcus aureus	MDF3295555.1	50S ribosomal protein L28	0.7052
Staphylococcus aureus	MDF3296419.1	DNA topoisomerase IV subunit B	0.7047
Staphylococcus aureus	MDF3296896.1	hypothetical protein P3G69_12715	0.7041
Staphylococcus aureus	MDF3295063.1	zinc ABC transporter substrate-binding lipoprotein AdcA	0.704
Streptococcus agalactiae	MCP9190724.1	L-serine ammonia-lyase, iron-sulfur-dependent subunit beta	0.7033
Streptococcus agalactiae	MCP9190413.1	30S ribosomal protein S7	0.702
Staphylococcus aureus	MDF3294575.1	diacylglycerol kinase	0.7018
Streptococcus agalactiae	MCP9190958.1	hypothetical protein NME41_10685	0.7017
Staphylococcus aureus	MDF3296055.1	CamS family sex pheromone protein	0.7012
Staphylococcus aureus	MDF3296776.1	YfcC family protein	0.7002
