## Supplementary Table 2 for "Design of a multi-epitope camel mastitis vaccine candidate using a reverse vaccinology approach"

### Sheet: Sheet 1
Table 1
Genbank sequence ID	Alleles	HTL epitope sequence	Affinity (nM)	Binding level
MDF3296226	DRB1_0101	IYLLFIMYQISLSVK	26.1	WB
MDF3294667	DRB1_0101	KPYFATGANQANTSK	23.9	WB
MDF3295037	DRB1_0101	MFNLLIDIMTSALSG	22.1	WB
MDF3295037	DRB1_0101	FNLLIDIMTSALSGC	22.3	WB
MDF3295037	DRB1_0101	NLLIDIMTSALSGCL	17.3	WB
MDF3295037	DRB1_0101	LLIDIMTSALSGCLV	14.2	WB
MDF3295037	DRB1_0101	LIDIMTSALSGCLVA	13.5	WB
MDF3295037	DRB1_0101	IDIMTSALSGCLVAF	16.7	WB
MDF3296810	DRB1_0101	TMLLLAISNMYVAFS	24.8	WB
MDF3296810	DRB1_0101	MLLLAISNMYVAFSV	27	WB
MCP9190290	DRB1_0101	KRNEFQRKLNLVLFI	24.8	WB
MCP9190290	DRB1_0101	RNEFQRKLNLVLFIL	21.7	WB
MDF3295131	DRB1_0101	THLSYKMMMKACYSY	27.1	WB
MDF3295131	DRB1_0101	HLSYKMMMKACYSYF	24.3	WB
MDF3295131	DRB1_0101	LSYKMMMKACYSYFF	22.5	WB
MDF3295131	DRB1_0101	SYKMMMKACYSYFFI	25.9	WB
MDF3295131	DRB1_0101	KACYSYFFIFSYRIM	14.9	WB
MDF3295131	DRB1_0101	ACYSYFFIFSYRIMS	12	WB
MDF3295131	DRB1_0101	CYSYFFIFSYRIMSK	9.5	WB
MDF3295131	DRB1_0101	YSYFFIFSYRIMSKK	9.2	WB
MDF3295131	DRB1_0101	SYFFIFSYRIMSKKV	9.3	WB
MDF3295131	DRB1_0101	YFFIFSYRIMSKKVY	11.8	WB
MDF3295131	DRB1_0101	FFIFSYRIMSKKVYN	24.5	WB
MDF3295131	DRB1_0101	FIFSYRIMSKKVYNM	25	WB
MDF3343883	DRB1_0101	KACYSYFFIFSYRIM	14.9	WB
MDF3343883	DRB1_0101	ACYSYFFIFSYRIMS	12	WB
MDF3343883	DRB1_0101	CYSYFFIFSYRIMSK	9.5	WB
MDF3343883	DRB1_0101	YSYFFIFSYRIMSKK	9.2	WB
MDF3343883	DRB1_0101	SYFFIFSYRIMSKKV	9.3	WB
MDF3343883	DRB1_0101	YFFIFSYRIMSKKVY	11.8	WB
MDF3343883	DRB1_0101	FFIFSYRIMSKKVYN	24.5	WB
MDF3343883	DRB1_0101	FIFSYRIMSKKVYNM	25	WB
MDF3294606	DRB1_0101	TAIYFSIFTFYISQY	27.8	WB
MDF3294606	DRB1_0101	YFSIFTFYISQYSLK	26.4	WB
MDF3294606	DRB1_0101	FSIFTFYISQYSLKL	11.3	WB
MDF3294606	DRB1_0101	SIFTFYISQYSLKLK	4.9	SB
MDF3294606	DRB1_0101	IFTFYISQYSLKLKT	4	SB
MDF3294606	DRB1_0101	FTFYISQYSLKLKTL	3.6	SB
MDF3294606	DRB1_0101	TFYISQYSLKLKTLY	4.2	SB
MDF3294606	DRB1_0101	FYISQYSLKLKTLYN	6.4	SB
MDF3294606	DRB1_0101	YISQYSLKLKTLYNI	18.7	WB
MDF3296979	DRB1_0101	AFTTPFLGIPIGVIA	25.7	WB
MDF3296979	DRB1_0101	FTTPFLGIPIGVIAY	19.7	WB
MDF3296979	DRB1_0101	TTPFLGIPIGVIAYF	20.3	WB
MDF3296979	DRB1_0101	TPFLGIPIGVIAYFF	24.9	WB
MDF3294509	DRB1_0101	IFAVMYFLMIRPQQK	21.5	WB
MDF3294509	DRB1_0101	FAVMYFLMIRPQQKR	10.4	WB
MDF3294509	DRB1_0101	AVMYFLMIRPQQKRA	8	SB
MDF3294509	DRB1_0101	VMYFLMIRPQQKRAK	6.9	SB
MDF3294509	DRB1_0101	MYFLMIRPQQKRAKQ	8.1	SB
MDF3294509	DRB1_0101	YFLMIRPQQKRAKQH	12	WB
MDF3294509	DRB1_0101	SGQRITTIGGIKGTV	20	WB
MDF3294509	DRB1_0101	GQRITTIGGIKGTVK	13.2	WB
MDF3294509	DRB1_0101	QRITTIGGIKGTVKA	13.1	WB
MDF3294509	DRB1_0101	RITTIGGIKGTVKAV	16.7	WB
MDF3296041	DRB1_0101	LLFVLFLHDATVYVS	17	WB
MDF3296041	DRB1_0101	LFVLFLHDATVYVSL	13.5	WB
MDF3296041	DRB1_0101	FVLFLHDATVYVSLP	17.3	WB
MDF3296041	DRB1_0101	VLFLHDATVYVSLPL	27.8	WB
MDF3296041	DRB1_0101	LHDATVYVSLPLVQA	16.4	WB
MDF3296041	DRB1_0101	HDATVYVSLPLVQAI	9	WB
MDF3296041	DRB1_0101	DATVYVSLPLVQAIA	7	SB
MDF3296041	DRB1_0101	ATVYVSLPLVQAIAN	6.4	SB
MDF3296041	DRB1_0101	TVYVSLPLVQAIANV	7.3	SB
MDF3296041	DRB1_0101	VYVSLPLVQAIANVT	8.6	WB
MDF3296041	DRB1_0101	YVSLPLVQAIANVTF	9	WB
MDF3296041	DRB1_0101	VSLPLVQAIANVTFY	20.3	WB
MDF3296041	DRB1_0101	SLPLVQAIANVTFYF	18.5	WB
MDF3296041	DRB1_0101	LPLVQAIANVTFYFS	22.5	WB
MCP9190898	DRB1_0101	LAINLSFTAVIASRL	7.2	SB
MCP9190898	DRB1_0101	AINLSFTAVIASRLI	4.5	SB
MCP9190898	DRB1_0101	INLSFTAVIASRLIQ	3.8	SB
MCP9190898	DRB1_0101	NLSFTAVIASRLIQV	3.5	SB
MCP9190898	DRB1_0101	LSFTAVIASRLIQVR	3.8	SB
MCP9190898	DRB1_0101	SFTAVIASRLIQVRE	4.6	SB
MCP9190898	DRB1_0101	FTAVIASRLIQVREP	9.1	WB
MCP9190898	DRB1_0101	KKMNYKIYAASSSIL	23.1	WB
MCP9190898	DRB1_0101	KMNYKIYAASSSILF	12.1	WB
MCP9190898	DRB1_0101	MNYKIYAASSSILFE	11.4	WB
MCP9190898	DRB1_0101	NYKIYAASSSILFEC	12.7	WB
MCP9190898	DRB1_0101	YKIYAASSSILFECS	17.1	WB
MCP9190898	DRB1_0101	DLKNKEGIYLKATAI	26.3	WB
MCP9190898	DRB1_0101	LKNKEGIYLKATAID	20	WB
MCP9190898	DRB1_0101	KNKEGIYLKATAIDL	13.7	WB
MCP9190898	DRB1_0101	NKEGIYLKATAIDLV	9.4	WB
MCP9190898	DRB1_0101	KEGIYLKATAIDLVN	8.8	WB
MCP9190898	DRB1_0101	EGIYLKATAIDLVND	11.1	WB
MCP9190898	DRB1_0101	GIYLKATAIDLVNDN	16.9	WB
MCP9190874	DRB1_0101	RLPYYLEMPGGAYDI	23.5	WB
MCP9190874	DRB1_0101	LPYYLEMPGGAYDIR	22..8	WB
MCP9190874	DRB1_0101	AKGSYNFVAVSVSQA	21.3	WB
MCP9190874	DRB1_0101	KGSYNFVAVSVSQAT	10.9	WB
MCP9190874	DRB1_0101	GSYNFVAVSVSQATP	11	WB
MCP9190874	DRB1_0101	SYNFVAVSVSQATPA	9.2	WB
MCP9190874	DRB1_0101	YNFVAVSVSQATPAQ	11	WB
MCP9190874	DRB1_0101	NFVAVSVSQATPAQV	13.7	WB
MCP9190874	DRB1_0101	FVAVSVSQATPAQVL	13.1	WB
MCP9190874	DRB1_0101	VAVSVSQATPAQVLY	16	WB
MCP9190874	DRB1_0101	AVSVSQATPAQVLYA	12.7	WB
MCP9190874	DRB1_0101	VSVSQATPAQVLYAW	16.2	WB
MCP9190874	DRB1_0101	SVSQATPAQVLYAWL	24.1	WB
MCP9190874	DRB1_0101	LTYKGVYVLNLAKNS	15.3	WB
MCP9190874	DRB1_0101	TYKGVYVLNLAKNST	7.3	SB
MCP9190874	DRB1_0101	YKGVYVLNLAKNSTF	5.4	SB
MCP9190874	DRB1_0101	KGVYVLNLAKNSTFK	4.2	SB
MCP9190874	DRB1_0101	GVYVLNLAKNSTFKD	5.4	SB
MCP9190874	DRB1_0101	VYVLNLAKNSTFKDR	6.6	SB
MCP9190874	DRB1_0101	YVLNLAKNSTFKDRL	16.2	WB
MCP9190874	DRB1_0101	KNSSQLIKYVAALHL	21.5	WB
MCP9190874	DRB1_0101	NSSQLIKYVAALHLG	10.7	WB
MCP9190874	DRB1_0101	SSQLIKYVAALHLGD	9.4	WB
MCP9190874	DRB1_0101	SQLIKYVAALHLGDK	7.6	SB
MCP9190874	DRB1_0101	QLIKYVAALHLGDKV	8.1	SB
MCP9190874	DRB1_0101	LIKYVAALHLGDKVK	9.9	WB
MCP9190874	DRB1_0101	IKYVAALHLGDKVKV	15.9	WB
MDF3296226	DRB1_0103	LFFIYLLFIMYQISL	4218.2	WB
MDF3296226	DRB1_0103	FFIYLLFIMYQISLS	3479	WB
MDF3296226	DRB1_0103	FIYLLFIMYQISLSV	2829.5	WB
MDF3296226	DRB1_0103	IYLLFIMYQISLSVK	2850.1	WB
MDF3296234	DRB1_0103	ILVMLSPLLIIFFIV	4379.3	WB
MDF3296234	DRB1_0103	LVMLSPLLIIFFIVL	4383.4	WB
MDF3296234	DRB1_0103	VMLSPLLIIFFIVLS	4295.4	WB
MDF3296234	DRB1_0103	MLSPLLIIFFIVLSI	4190.1	WB
MDF3296234	DRB1_0103	LSPLLIIFFIVLSIL	3634.9	WB
MDF3296234	DRB1_0103	SPLLIIFFIVLSILE	3258	WB
MDF3296234	DRB1_0103	PLLIIFFIVLSILEE	3265.3	WB
MDF3296234	DRB1_0103	LLIIFFIVLSILEER	3274	WB
MDF3296234	DRB1_0103	LIIFFIVLSILEERK	3526.3	WB
MDF3296234	DRB1_0103	IIFFIVLSILEERKR	3671.1	WB
MDF3296234	DRB1_0103	IFFIVLSILEERKRT	4094.4	WB
MDF3294667	DRB1_0103	TVNGQENLYRIAIQY	4153.8	WB
MDF3294667	DRB1_0103	VNGQENLYRIAIQYY	3684.7	WB
MDF3294667	DRB1_0103	NGQENLYRIAIQYYG	3756.1	WB
MDF3294667	DRB1_0103	GQENLYRIAIQYYGS	3780.4	WB
MDF3294667	DRB1_0103	QENLYRIAIQYYGSG	4058.1	WB
MCP9190290	DRB1_0103	RNEFQRKLNLVLFIL	4018.1	WB
MCP9190290	DRB1_0103	NEFQRKLNLVLFILL	3627.3	WB
MCP9190290	DRB1_0103	EFQRKLNLVLFILLI	3417.3	WB
MCP9190290	DRB1_0103	FQRKLNLVLFILLIL	3260.8	WB
MCP9190290	DRB1_0103	QRKLNLVLFILLILL	3202.8	WB
MCP9190290	DRB1_0103	RKLNLVLFILLILLA	3314.3	WB
MCP9190290	DRB1_0103	KLNLVLFILLILLAL	3425.6	WB
MCP9190290	DRB1_0103	LNLVLFILLILLALL	4269.4	WB
MCP9190290	DRB1_0103	NLVLFILLILLALLF	4338.4	WB
MDF3295131	DRB1_0103	SYFFIFSYRIMSKKV	4298	WB
MDF3295131	DRB1_0103	YFFIFSYRIMSKKVY	3907	WB
MDF3295131	DRB1_0103	FFIFSYRIMSKKVYN	3946.3	WB
MDF3295131	DRB1_0103	FIFSYRIMSKKVYNM	4141.7	WB
MDF3343883	DRB1_0103	SYFFIFSYRIMSKKV	4298	WB
MDF3343883	DRB1_0103	YFFIFSYRIMSKKVY	3907	WB
MDF3343883	DRB1_0103	FFIFSYRIMSKKVYN	3946.3	WB
MDF3343883	DRB1_0103	FIFSYRIMSKKVYNM	4141.7	WB
MDF3294606	DRB1_0103	FSIFTFYISQYSLKL	3580.7	WB
MDF3294606	DRB1_0103	SIFTFYISQYSLKLK	3046	WB
MDF3294606	DRB1_0103	IFTFYISQYSLKLKT	2871.2	WB
MDF3294606	DRB1_0103	FTFYISQYSLKLKTL	2796.2	WB
MDF3294606	DRB1_0103	TFYISQYSLKLKTLY	2853.9	WB
MDF3294606	DRB1_0103	FYISQYSLKLKTLYN	2853.7	WB
MDF3294606	DRB1_0103	YISQYSLKLKTLYNI	3950.2	WB
MDF3294606	DRB1_0103	TDYNYKIVLLLKEGK	4050.6	WB
MDF3294606	DRB1_0103	DYNYKIVLLLKEGKT	4292.2	WB
MDF3294606	DRB1_0103	YNYKIVLLLKEGKTH	4149.6	WB
MDF3294509	DRB1_0103	MQFSLLIYIVVIFAV	3284.8	WB
MDF3294509	DRB1_0103	QFSLLIYIVVIFAVM	3186.2	WB
MDF3294509	DRB1_0103	FSLLIYIVVIFAVMY	3408.6	WB
MDF3294509	DRB1_0103	SLLIYIVVIFAVMYF	3541.1	WB
MDF3294509	DRB1_0103	LLIYIVVIFAVMYFL	3900.6	WB
MDF3294509	DRB1_0103	AVMYFLMIRPQQKRA	4273.8	WB
MDF3294841	DRB1_0103	MESIFKIKIELMNVI	2329.6	SB
MDF3294841	DRB1_0103	ESIFKIKIELMNVIC	1980	SB
MDF3294841	DRB1_0103	SIFKIKIELMNVICR	1724.9	SB
MDF3294841	DRB1_0103	IFKIKIELMNVICRS	2126.5	SB
MDF3294841	DRB1_0103	FKIKIELMNVICRSE	2551	SB
MDF3294841	DRB1_0103	KIKIELMNVICRSEN	2647.3	SB
MDF3294841	DRB1_0103	IKIELMNVICRSENM	2719.9	WB
MDF3294841	DRB1_0103	KIELMNVICRSENMN	3737.9	WB
MDF3294841	DRB1_0103	IELMNVICRSENMNM	4392.2	WB
MDF3295053	DRB1_0103	NLNSPNIKTRKRALK	3878.8	WB
MDF3295053	DRB1_0103	LNSPNIKTRKRALKI	3617.4	WB
MDF3295053	DRB1_0103	NSPNIKTRKRALKII	2972.7	WB
MDF3295053	DRB1_0103	SPNIKTRKRALKIIK	2730.7	WB
MDF3295053	DRB1_0103	PNIKTRKRALKIIKQ	2677	SB
MDF3295053	DRB1_0103	NIKTRKRALKIIKQH	2793.6	WB
MDF3295053	DRB1_0103	IKTRKRALKIIKQHK	2559	SB
MDF3295053	DRB1_0103	KTRKRALKIIKQHKR	3164.5	WB
MDF3295053	DRB1_0103	TRKRALKIIKQHKRA	3118.4	WB
MDF3295053	DRB1_0103	RKRALKIIKQHKRAK	3479.7	WB
MCP9190898	DRB1_0103	FTAVIASRLIQVREP	3973.4	WB
MCP9190898	DRB1_0103	TAVIASRLIQVREPN	3863.8	WB
MCP9190898	DRB1_0103	AVIASRLIQVREPNT	3761.2	WB
MCP9190898	DRB1_0103	PEKDVLQYIKSSYKL	4082	WB
MCP9190898	DRB1_0103	EKDVLQYIKSSYKLP	4107	WB
MCP9190898	DRB1_0103	KDVLQYIKSSYKLPN	4379.5	WB
MCP9190874	DRB1_0103	GFAFLLLVLASLVVR	3756.2	WB
MCP9190874	DRB1_0103	FAFLLLVLASLVVRL	3022.1	WB
MCP9190874	DRB1_0103	AFLLLVLASLVVRLP	2860.1	WB
MCP9190874	DRB1_0103	FLLLVLASLVVRLPY	2698.5	SB
MCP9190874	DRB1_0103	LLLVLASLVVRLPYY	2781.8	WB
MCP9190874	DRB1_0103	LLVLASLVVRLPYYL	2815.8	WB
MCP9190874	DRB1_0103	LVLASLVVRLPYYLE	2844.3	WB
MCP9190874	DRB1_0103	VLASLVVRLPYYLEM	4150.6	WB
MCP9190874	DRB1_0103	GAYDIRSVLKVNKKA	4363.7	WB
MCP9190874	DRB1_0103	AYDIRSVLKVNKKAD	4217.7	WB
MCP9190874	DRB1_0103	YDIRSVLKVNKKADK	4370.6	WB
MCP9190874	DRB1_0103	KNSSQLIKYVAALHL	4053.2	WB
MCP9190874	DRB1_0103	NSSQLIKYVAALHLG	4025.4	WB
MCP9190874	DRB1_0103	SSQLIKYVAALHLGD	4272.9	WB
MCP9190874	DRB1_0103	TKMKIVPVQNVQQAI	4225.9	WB
MDF3296234	DRB1_0301	IFFIVLSILEERKRT	183.1	WB
MDF3296234	DRB1_0301	FFIVLSILEERKRTK	151.5	WB
MDF3296234	DRB1_0301	FIVLSILEERKRTKK	127.2	WB
MDF3296234	DRB1_0301	IVLSILEERKRTKKK	156.3	WB
MDF3296810	DRB1_0301	LLTMLLLAISNMYVA	217.7	WB
MDF3296810	DRB1_0301	LTMLLLAISNMYVAF	167.6	WB
MDF3296810	DRB1_0301	TMLLLAISNMYVAFS	206.1	WB
MCP9190290	DRB1_0301	ENGKHIYKSRRIENA	159.7	WB
MCP9190290	DRB1_0301	NGKHIYKSRRIENAK	115.1	WB
MCP9190290	DRB1_0301	GKHIYKSRRIENAKR	110.6	WB
MCP9190290	DRB1_0301	KHIYKSRRIENAKRN	166.6	WB
MDF3295131	DRB1_0301	KNKIDESDTHLSYKM	200.3	WB
MDF3295131	DRB1_0301	NKIDESDTHLSYKMM	218.2	WB
MDF3295131	DRB1_0301	KIDESDTHLSYKMMM	167	WB
MDF3295131	DRB1_0301	IDESDTHLSYKMMMK	180.3	WB
MDF3295131	DRB1_0301	SYFFIFSYRIMSKKV	229.1	WB
MDF3295131	DRB1_0301	YFFIFSYRIMSKKVY	247.6	WB
MDF3343883	DRB1_0301	KNKIDESDTHLSYKM	200.3	WB
MDF3343883	DRB1_0301	NKIDESDTHLSYKMV	219.5	WB
MDF3343883	DRB1_0301	KIDESDTHLSYKMVM	173.1	WB
MDF3343883	DRB1_0301	IDESDTHLSYKMVMK	205.6	WB
MDF3343883	DRB1_0301	SYFFIFSYRIMSKKV	229.1	WB
MDF3343883	DRB1_0301	YFFIFSYRIMSKKVY	247.6	WB
MDF3296979	DRB1_0301	TIKQIVNDLLNKKWS	209.5	WB
MDF3296979	DRB1_0301	MTIKQIVNDLLNKKW	224.4	WB
MDF3296979	DRB1_0301	IKQIVNDLLNKKWSL	200.3	WB
MDF3296979	DRB1_0301	KQIVNDLLNKKWSLE	246.5	WB
MDF3294509	DRB1_0301	VMYFLMIRPQQKRAK	175.8	WB
MDF3294509	DRB1_0301	MYFLMIRPQQKRAKQ	150.1	WB
MDF3294509	DRB1_0301	YFLMIRPQQKRAKQH	168.8	WB
MDF3294509	DRB1_0301	FLMIRPQQKRAKQHR	249.7	WB
MDF3294841	DRB1_0301	IFKIKIELMNVICRS	203.4	WB
MDF3294841	DRB1_0301	FKIKIELMNVICRSE	165.2	WB
MDF3294841	DRB1_0301	KIKIELMNVICRSEN	154.8	WB
MDF3294841	DRB1_0301	IKIELMNVICRSENM	176.9	WB
MDF3294841	DRB1_0301	KIELMNVICRSENMN	240.9	WB
MDF3295053	DRB1_0301	MKLDLQTARRNLNSP	38.4	SB
MDF3296041	DRB1_0301	LLFVLFLHDATVYVS	163.8	WB
MDF3296041	DRB1_0301	LFVLFLHDATVYVSL	114.8	WB
MDF3296041	DRB1_0301	FVLFLHDATVYVSLP	142.9	WB
MDF3296041	DRB1_0301	VLFLHDATVYVSLPL	190.2	WB
MCP9190898	DRB1_0301	LSFTAVIASRLIQVR	217.6	WB
MCP9190898	DRB1_0301	SFTAVIASRLIQVRE	211.4	WB
MCP9190898	DRB1_0301	DVLQYIKSSYKLPNF	236.6	WB
MCP9190898	DRB1_0301	VLQYIKSSYKLPNFV	244	WB
MCP9190874	DRB1_0301	ESVYQALKLANKQVS	194.9	WB
MCP9190874	DRB1_0301	SVYQALKLANKQVSL	105.7	WB
MCP9190874	DRB1_0301	VYQALKLANKQVSLT	88.4	WB
MCP9190874	DRB1_0301	YQALKLANKQVSLTY	84.9	WB
MCP9190874	DRB1_0301	QALKLANKQVSLTYK	101.2	WB
MCP9190874	DRB1_0301	ALKLANKQVSLTYKG	224.6	WB
MCP9190874	DRB1_0301	YVAALHLGDKVKVQY	177.6	WB
MCP9190874	DRB1_0301	VAALHLGDKVKVQYT	150.4	WB
MCP9190874	DRB1_0301	AALHLGDKVKVQYTS	207.5	WB
MCP9190874	DRB1_0301	LTDHTEVSSDVPVDF	232.7	WB
MCP9190874	DRB1_0301	TDHTEVSSDVPVDFN	89.2	WB
MCP9190874	DRB1_0301	DHTEVSSDVPVDFNT	63	WB
MCP9190874	DRB1_0301	HTEVSSDVPVDFNTE	57.4	WB
MCP9190874	DRB1_0301	TEVSSDVPVDFNTEG	71.5	WB
MCP9190874	DRB1_0301	EVSSDVPVDFNTEGV	155.1	WB
MCP9190874	DRB1_0301	YDQLVKEDLRKGRKI	217.6	WB
MCP9190874	DRB1_0301	DQLVKEDLRKGRKIA	202.8	WB
MCP9190874	DRB1_0301	QLVKEDLRKGRKIAG	207.8	WB
