## Supplementary Table 3 for "Design of a multi-epitope camel mastitis vaccine candidate using a reverse vaccinology approach"

### Sheet: Sheet 1
Table 1
Pocket ID	Area (SA) Å2	Volume (SA) Å3
1	326.094	244.195
2	134.686	58.142
3	163.045	50.923
4	192.347	46.55
5	115.268	42.62
6	21.471	38.634
7	111.848	35.89
8	71.056	27.436
9	75.093	26.713
10	46.892	19.517
11	12.233	19.129
12	22.183	18.546
13	57.072	13.491
14	56.69	13.318
15	26.025	9.811
16	32.309	9.333
17	34.878	7.166
18	10.01	6.853
19	27.732	5.331
20	25.57	4.336
21	23.559	4.298
22	31.223	4.185
23	11.748	3.947
24	20.862	3.917
25	15.262	3.816
26	19.132	3.773
27	44.704	3.533
28	15.584	3.197
29	17.449	3.159
30	2.658	2.647
31	13.481	2.47
32	10.182	1.698
33	8.643	1.272
34	8.29	1.067
35	6.533	0.849
36	9.116	0.82
37	4.248	0.722
38	8.856	0.719
39	6.911	0.69
40	7.101	0.664
41	3.114	0.431
42	6.77	0.429
43	4.794	0.424
44	2.996	0.337
45	3.406	0.294
46	2.445	0.285
47	4.693	0.26
48	3.96	0.244
49	2.636	0.197
50	1.258	0.195
51	1.565	0.159
52	1.944	0.138
53	1.842	0.137
54	2.281	0.11
55	1.077	0.11
56	1.918	0.102
57	1.647	0.08
58	1.075	0.063
59	1.705	0.054
60	1.05	0.044
61	0.442	0.036
62	0.977	0.03
63	0.902	0.028
64	0.554	0.024
65	0.691	0.021
66	0.684	0.021
67	0.521	0.02
68	0.425	0.016
69	0.54	0.015
70	0.265	0.014
71	0.752	0.013
72	0.457	0.013
73	0.453	0.01
74	0.306	0.007
75	0.253	0.007
76	0.25	0.005
77	0.229	0.005
78	0.24	0.003
79	0.233	0.003
80	0.172	0.002
81	0.106	0.001
82	0.031	0
83	0.026	0
84	0.012	0
85	0.028	0
86	0.022	0
87	0.026	0
88	0.001	0
89	0.001	0
90
